# Integrative Transcriptomic and Machine Learning Approaches to decipher Mitochondrial Gene Regulation in severe *Plasmodium vivax* Malaria

**DOI:** 10.1101/2025.07.01.662590

**Authors:** Priyanka Roy, Yash Aggarwal, Sanjay Kumar Kochar, Dhanpat Kumar Kochar, Ashis Das

## Abstract

Mitochondria in *Plasmodium vivax* are functionally vital despite possessing a highly reduced genome and differing substantially from the human organelle. Beyond their classical role in energy production, they dynamically coordinate processes like pyrimidine biosynthesis and heme metabolism, adapting their functions across the intra-erythrocytic development cycle (IDC). Their unique architecture and stage-specific roles enable the parasite to fine-tune mitochondrial gene expression, involving both protein-coding sense transcripts and long non-coding natural antisense transcripts (NATs). This study unveils an unprecedented regulatory complexity by integrating transcriptomic profiling with advanced machine learning to decode the role of mitochondrial sense and natural antisense transcripts (NATs) in severe *P. vivax* malaria. We reveal distinct, clinically relevant expression signatures, where NATs emerge not as transcriptional by-products but as potent regulators tightly linked to mitochondrial pathways and translational machinery. This dual-layered transcriptomic landscape reflects an intricate molecular strategy by which the parasite fine-tunes mitochondrial function to survive under severe disease conditions. Importantly, while these findings illuminate novel regulatory mechanisms and position mitochondrial NATs as promising targets for antimalarial drug development, they represent preliminary insights derived from a limited clinical cohort and should not be interpreted as definitive clinical indicators. Validation in larger and diverse patient populations is essential to confirm their broader biological and clinical relevance. However, these results serve as indicators for potential innovative therapeutic interventions aimed at disrupting parasite bioenergetics and regulatory networks.
