## Supplementary material for "Integrative Transcriptomic and Machine Learning Approaches to decipher Mitochondrial Gene Regulation in severe *Plasmodium vivax* Malaria": Supplementary Data-2.xlsx

### Sheet: Nuclear_Encoded_Mt_Targeted
Consolidated gene list obtained after applying a stringent cutoff of >0.6 across all prediction tools
Genes	Tools Used	Validation	Product Description
PVX_089440	Cello2GO	Prediction	hypothetical protein
PVX_113790	Cello2GO	Prediction	hypothetical protein, conserved
PVX_080335	Cello2GO	Prediction	SWIB/MDM2 domain-containing protein, putative
PVX_110840	Cello2GO	Prediction	Plasmodium exported protein, unknown function
PVX_123162	Cello2GO	Prediction	GTPase, putative
PVX_092120	Cello2GO	Prediction	60S acidic ribosomal protein P0, putative
PVX_119240	Cello2GO	Prediction	hypothetical protein, conserved
PVX_119780	Cello2GO	Prediction	fusion protein, putative
PVX_101475	Cello2GO	Prediction	tryptophan--tRNA ligase, putative
PVX_095275	Cello2GO	Prediction	endonuclease/exonuclease/phosphatase domain containing protein
PVX_081405	Cello2GO	Prediction	hypothetical protein, conserved
PVX_099440	Cello2GO	Prediction	ADP-ribosylation factor-like protein, putative
PVX_088060	Cello2GO	Prediction	hypothetical protein, conserved
PVX_117475	Cello2GO	Prediction	hypothetical protein, conserved
PVX_089710	Cello2GO	Prediction	hypothetical protein, conserved
PVX_117950	Cello2GO	Prediction	S-adenosylmethionine-dependent methyltransferase, putative
PVX_092885	Cello2GO	Prediction	conserved protein, unknown function
PVX_114065	Cello2GO	Prediction	hypothetical protein, conserved
PVX_083495	Cello2GO	Prediction	ABC transporter B family member 6, putative
PVX_117440	Cello2GO	Prediction	60S ribosomal protein L29, putative
PVX_122925	Cello2GO	Prediction	hypothetical protein
PVX_113690	Cello2GO	Prediction	hypothetical protein, conserved
PVX_114020	Cello2GO	Prediction	histone H3 variant, putative
PVX_118245	Cello2GO	Prediction	hypothetical protein, conserved
PVX_000000	Cello2GO	Prediction	Plasmodium exported protein, unknown function
PVX_111450	Cello2GO	Prediction	hypothetical protein
PVX_085700	Cello2GO	Prediction	uracil-DNA glycosylase, putative
PVX_094605	Cello2GO	Prediction	endonuclease, putative
PVX_083520	Cello2GO	Prediction	protein kinase, putative
PVX_116620	Cello2GO	Prediction	phosphoribosylpyrophosphate synthetase, putative
PVX_083505	Cello2GO	Prediction	hypothetical protein, conserved
PVX_113955	Cello2GO	Prediction	hypothetical protein, conserved
PVX_095300	Cello2GO	Prediction	RNA-metabolising metallo-beta-lactamase domain containing protein
PVX_095280	Cello2GO	Prediction	E3 ubiquitin-protein ligase RBX1, putative
PVX_080125	Cello2GO	Prediction	50S ribosomal protein L17, apicoplast, putative
PVX_111500	Cello2GO	Prediction	RNA-binding protein, putative
PVX_089867	Cello2GO	Prediction	RAD protein (Pv-fam-e)
PVX_113280	Cello2GO	Prediction	liver merozoite formation protein, putative
PVX_084560	Cello2GO	Prediction	hypothetical protein, conserved
PVX_118330	Cello2GO	Prediction	hypothetical protein, conserved
PVX_085485	Cello2GO	Prediction	YTH domain-containing protein, putative
PVX_111260	Cello2GO	Prediction	hypothetical protein, conserved
PVX_096273	Cello2GO	Prediction	DEAD/DEAH box ATP-dependent RNA helicase, putative
PVX_100680	Cello2GO	Prediction	hypothetical protein, conserved
PVX_111345	Cello2GO	Prediction	hypothetical protein, conserved
PVX_119740	Cello2GO	Prediction	60S ribosomal protein L26, putative
PVX_079780	Cello2GO	Prediction	cell cycle regulator protein, putative
PVX_081380	Cello2GO	Prediction	hypothetical protein, conserved
PVX_089740	Cello2GO	Prediction	hypothetical protein, conserved
PVX_119790	Cello2GO	Prediction	hypothetical protein, conserved
PVX_003565	Cello2GO	Prediction	early transcribed membrane protein (ETRAMP)
PVX_091092	Cello2GO	Prediction	pterin-4a-carbinolamine dehydratase, putative
PVX_089863	Cello2GO	Prediction	RAD protein (Pv-fam-e)
PVX_091752	Cello2GO	Prediction	conserved Plasmodium protein, unknown function
PVX_095430	Cello2GO	Prediction	hypothetical protein, conserved
PVX_092335	Cello2GO	Prediction	hypothetical protein, conserved
PVX_092660	Cello2GO	Prediction	hypothetical protein, conserved
PVX_115215	Cello2GO	Prediction	50S ribosomal protein L17, putative
PVX_089830	Cello2GO	Prediction	RAD protein (Pv-fam-e)
PVX_098840	Cello2GO	Prediction	peptide deformylase, putative
PVX_092310	Cello2GO	Prediction	heat shock protein 70, putative
PVX_080115	Cello2GO	Prediction	iron-sulfur cluster assembly accessory protein, putative
PVX_087790	Cello2GO	Prediction	peptide chain release factor, putative
PVX_086903	Cello2GO	Prediction	Plasmodium exported protein, unknown function
PVX_084110	Cello2GO	Prediction	hypothetical protein, conserved
PVX_082370	Cello2GO	Prediction	hypothetical protein, conserved
PVX_084510	Cello2GO	Prediction	porphobilinogen deaminase, putative
PVX_099890	Cello2GO	Prediction	serine/threonine protein kinase, putative
PVX_122490	Cello2GO	Prediction	DEAD box helicase, putative
PVX_123875	Cello2GO	Prediction	splicing factor 3B subunit 6, putative
PVX_123270	Cello2GO	Prediction	50S ribosomal protein L33, putative
PVX_091145	Cello2GO	Prediction	60S ribosomal protein L36, putative
PVX_121876	Cello2GO	Prediction	Plasmodium exported protein, unknown function
PVX_119665	Cello2GO	Prediction	valine--tRNA ligase, putative
PVX_000595	Cello2GO	Prediction	hypothetical protein, conserved
PVX_000875	Cello2GO	Prediction	hypothetical protein, conserved
PVX_094360	Cello2GO	Prediction	hypothetical protein, conserved
PVX_001675	Cello2GO	Prediction	Phist protein (Pf-fam-b)
PVX_119490	Cello2GO	Prediction	ATP-dependent Clp protease proteolytic subunit, putative
PVX_085835	Cello2GO	Prediction	hypothetical protein, conserved
PVX_117800	Cello2GO	Prediction	hypothetical protein, conserved
PVX_091655	Cello2GO	Prediction	tRNA nucleotidyltransferase, putative
PVX_085925	Cello2GO	Prediction	hypothetical protein, conserved
PVX_082525	Cello2GO	Prediction	60S ribosomal protein L23, putative
PVX_123075	Cello2GO	Prediction	40S ribosomal protein S16, putative
PVX_114435	Cello2GO	Prediction	hypothetical protein, conserved
PVX_119230	Cello2GO	Prediction	Plasmodium exported protein, unknown function
PVX_099030	Cello2GO	Prediction	hypothetical protein, conserved
PVX_119375	Cello2GO	Prediction	elongation factor (EF-TS), putative
PVX_003650	Cello2GO	Prediction	dynein light polypeptide 4, axonemal, putative
PVX_119395	Cello2GO	Prediction	hypothetical protein, conserved
PVX_111515	Cello2GO	Prediction	hypothetical protein, conserved
PVX_091490	Cello2GO	Prediction	hypothetical protein, conserved
PVX_111575	Cello2GO	Prediction	4-hydroxy-3-methylbut-2-en-1-yl diphosphate synthase, putative
PVX_098820	Cello2GO	Prediction	hypothetical protein
PVX_091180	Cello2GO	Prediction	50S ribosomal protein L11, putative
PVX_123670	Cello2GO	Prediction	hypothetical protein, conserved
PVX_082710	Cello2GO	Prediction	hypothetical protein
PVX_085005	Cello2GO	Prediction	glutamate dehydrogenase (NADP+), putative
PVX_079810	Cello2GO	Prediction	hypothetical protein, conserved
PVX_094480	Cello2GO	Prediction	Plasmodium exported protein, unknown function
PVX_119255	Cello2GO	Prediction	ABC transporter B family member 4, putative
PVX_092947	Cello2GO	Prediction	dynein light chain, putative
PVX_122540	Cello2GO	Prediction	hypothetical protein, conserved
PVX_001085	Cello2GO	Prediction	hypothetical protein, conserved
PVX_110860	Cello2GO	Prediction	hypothetical protein
PVX_082580	Cello2GO	Prediction	20 kDa chaperonin, putative
PVX_112675	Cello2GO	Prediction	unspecified product
PVX_089360	Cello2GO	Prediction	hypothetical protein, conserved
PVX_111420	Cello2GO	Prediction	hypothetical protein
PVX_002650	Cello2GO	Prediction	40S ribosomal protein S26, putative
PVX_003550	Cello2GO	Prediction	Plasmodium exported protein, unknown function
PVX_111330	Cello2GO	Prediction	60S ribosomal protein L3, putative
PVX_097890	Cello2GO	Prediction	histone deacetylase, putative
PVX_123885	Cello2GO	Prediction	isoleucine--tRNA ligase, putative
PVX_085460	Cello2GO	Prediction	glycine--tRNA ligase, putative
PVX_080340	Cello2GO	Prediction	hypothetical protein, conserved
PVX_040690	Cello2GO	Prediction	unspecified product
PVX_114970	Cello2GO	Prediction	hypothetical protein, conserved
PVX_113860	Cello2GO	Prediction	60S ribosomal protein L19, putative
PVX_090950	Cello2GO	Prediction	40S ribosomal protein S4, putative
PVX_123925	Cello2GO	Prediction	hypothetical protein, conserved
PVX_124110	Cello2GO	Prediction	hypothetical protein
PVX_113665	Cello2GO	Prediction	histone H3, putative
PVX_109780	Cello2GO	Prediction	unspecified product
PVX_090115	Cello2GO	Prediction	ribosome-recycling factor, putative
PVX_001765	Cello2GO	Prediction	tRNA pseudouridine synthase, putative
PVX_122090	Cello2GO	Prediction	hypothetical protein, conserved
PVX_116860	Cello2GO	Prediction	M1-family alanyl aminopeptidase, putative
PVX_122140	Cello2GO	Prediction	hypothetical protein
PVX_089495	Cello2GO	Prediction	rRNA-processing protein FCF1, putative
PVX_111190	Cello2GO	Prediction	RNA methyltransferase, putative
PVX_089650	Cello2GO	Prediction	50S ribosomal protein L10, putative
PVX_085275	Cello2GO	Prediction	60S ribosomal protein L5, putative
PVX_003990	Cello2GO	Prediction	hypothetical protein, conserved
PVX_111235	Cello2GO	Prediction	Secretory protein, putative
PVX_111475	Cello2GO	Prediction	hypothetical protein, conserved
PVX_090930	Cello2GO	Prediction	histone H4, putative
PVX_080275	Cello2GO	Prediction	40S ribosomal protein S24, putative
PVX_117015	Cello2GO	Prediction	translation initiation factor IF-1, putative
PVX_115340	Cello2GO	Prediction	ribosome biogenesis protein MRT4, putative
PVX_091420	Cello2GO	Prediction	transcription factor with AP2 domain(s), putative
PVX_099250	Cello2GO	Prediction	ubiquitin fusion degradation protein 1, putative
PVX_089380	Cello2GO	Prediction	hypothetical protein, conserved
PVX_091307	Cello2GO	Prediction	conserved Plasmodium protein, unknown function
PVX_085225	Cello2GO	Prediction	60S ribosomal protein L21, putative
PVX_002880	Cello2GO	Prediction	hypothetical protein, conserved
PVX_122815	Cello2GO	Prediction	ATP-dependent Clp protease adaptor protein ClpS, putative
PVX_110995	Cello2GO	Prediction	translation initiation factor IF-3, putative
PVX_114080	Cello2GO	Prediction	hypothetical protein, conserved
PVX_089960	Cello2GO	Prediction	hypothetical protein, conserved
PVX_099070	Cello2GO	Prediction	hypothetical protein, conserved
PVX_122055	Cello2GO	Prediction	hypothetical protein, conserved
PVX_089785	Cello2GO	Prediction	RAD protein (Pv-fam-e)
PVX_000640	Cello2GO	Prediction	30S ribosomal protein S12, putative
PVX_082560	Cello2GO	Prediction	apurinic/apyrimidinic endonuclease Apn1, putative
PVX_113540	Cello2GO	Prediction	para-hydroxybenzoate--polyprenyltransferase, putative
PVX_091520	Cello2GO	Prediction	hypothetical protein
PVX_114910	Cello2GO	Prediction	40S ribosomal protein S15, putative
PVX_087000	Cello2GO	Prediction	hypothetical protein, conserved
PVX_123400	Cello2GO	Prediction	SET domain containing protein
PVX_082445	Cello2GO	Prediction	hypothetical protein, conserved
PVX_249300	Cello2GO	Prediction	unspecified product
PVX_089580	Cello2GO	Prediction	chaperone protein ClpB1, putative
PVX_099215	Cello2GO	Prediction	hypothetical protein, conserved
PVX_079790	Cello2GO	Prediction	apicoplast TIC22 protein, putative
PVX_090980	Cello2GO	Prediction	30S ribosomal protein S15, putative
PVX_079965	Cello2GO	Prediction	RNA methyltransferase, putative
PVX_088945	Cello2GO	Prediction	leucine--tRNA ligase, putative
PVX_117420	Cello2GO	Prediction	60S ribosomal protein L27, putative
PVX_081640	Cello2GO	Prediction	hypothetical protein, conserved
PVX_123825	Cello2GO	Prediction	50S ribosomal protein L24, putative
PVX_082565	Cello2GO	Prediction	DEAD/DEAH box helicase domain containing protein
PVX_088990	Cello2GO	Prediction	hypothetical protein, conserved
PVX_085855	Cello2GO	Prediction	hypothetical protein, conserved
PVX_091380	Cello2GO	Prediction	glycerol-3-phosphate dehydrogenase, putative
PVX_089280	Cello2GO	Prediction	60S ribosomal protein L22, putative
PVX_119470	Cello2GO	Prediction	40S ribosomal protein S23, putative
PVX_087130	Cello2GO	Prediction	hypothetical protein, conserved
PVX_101580	Cello2GO	Prediction	Pv-fam-d protein
PVX_099020	Cello2GO	Prediction	hypothetical protein, conserved
PVX_085875	Cello2GO	Prediction	GTP-binding protein, putative
PVX_114835	Cello2GO	Prediction	glutamate--tRNA ligase, putative
PVX_084837	Cello2GO	Prediction	protein kinase, putative
PVX_090085	Cello2GO	Prediction	phosphatidylinositol 4-kinase, putative
PVX_089520	Cello2GO	Prediction	high mobility group protein B2, putative
PVX_081845	Cello2GO	Prediction	Plasmodium exported protein, unknown function
PVX_081572	Cello2GO	Prediction	L-seryl-tRNA(Sec) kinase, putative
PVX_094425	Cello2GO	Prediction	hypothetical protein, conserved
PVX_089270	Cello2GO	Prediction	hypothetical protein, conserved
PVX_001783	Cello2GO	Prediction	hypothetical protein
PVX_091870	Cello2GO	Prediction	hypothetical protein, conserved
PVX_099680	Cello2GO	Prediction	proline--tRNA ligase, putative
PVX_122520	Cello2GO	Prediction	hypothetical protein, conserved
PVX_123070	Cello2GO	Prediction	60S ribosomal protein L13, putative
PVX_123735	Cello2GO	Prediction	hypothetical protein, conserved
PVX_089610	Cello2GO	Prediction	dihydrolipoyl dehydrogenase, apicoplast, putative
PVX_101100	Cello2GO	Prediction	glucose inhibited division protein a homologue, putative
PVX_121985	Cello2GO	Prediction	hypothetical protein, conserved
PVX_091470	Cello2GO	Prediction	heat shock protein 101, putative
PVX_118585	Cello2GO	Prediction	50S ribosomal protein L20, putative
PVX_082615	Cello2GO	Prediction	histone H3-like centromeric protein CSE4, putative
PVX_117620	Cello2GO	Prediction	conserved protein, unknown function
PVX_119605	Cello2GO	Prediction	50S ribosomal protein L9, apicoplast, putative
PVX_004515	Cello2GO	Prediction	RAD protein (Pv-fam-e)
PVX_101390	Cello2GO	Prediction	dimethyladenosine transferase, putative
PVX_089542	Cello2GO	Prediction	phosphatase, putative
PVX_089690	Cello2GO	Prediction	GTP-binding protein, putative
PVX_122485	Cello2GO	Prediction	methionyl-tRNA formyltransferase, putative
PVX_111240	Cello2GO	Prediction	hypothetical protein, conserved
PVX_100530	Cello2GO	Prediction	hypothetical protein
PVX_096220	Cello2GO	Prediction	hypothetical protein, conserved
PVX_091960	Cello2GO	Prediction	U6 snRNA-associated Sm-like protein LSm6, putative
PVX_088035	Cello2GO	Prediction	hypothetical protein, conserved
PVX_092735	Cello2GO	Prediction	60S ribosomal protein L35ae, putative
PVX_084630	Cello2GO	Prediction	glutathione peroxidase-like thioredoxin peroxidase, putative
PVX_080595	Cello2GO	Prediction	hypothetical protein, conserved
PVX_089895	Cello2GO	Prediction	glutamyl-tRNA(Gln) amidotransferase subunit A, putative
PVX_097785	Cello2GO	Prediction	ATP-dependent helicase, putative
PVX_122790	Cello2GO	Prediction	hypothetical protein, conserved
PVX_114905	Cello2GO	Prediction	hypothetical protein, conserved
PVX_084415	Cello2GO	Prediction	RNA-binding protein, putative
PVX_003740	Cello2GO	Prediction	cysteine desulfuration protein SufE, putative
PVX_119785	Cello2GO	Prediction	hypothetical protein, conserved
PVX_099570	Cello2GO	Prediction	NADPH-cytochrome p450 reductase, putative
PVX_084521	Cello2GO	Prediction	ABC transporter B family member 7, putative
PVX_122930	Cello2GO	Prediction	histone H2B variant, putative
PVX_116715	Cello2GO	Prediction	60S ribosomal protein L9, putative
PVX_001910	Cello2GO	Prediction	hypothetical protein, conserved
PVX_090990	Cello2GO	Prediction	hypothetical protein, conserved
PVX_094980	Cello2GO	Prediction	cysteine--tRNA ligase, putative
PVX_101140	Cello2GO	Prediction	hypothetical protein, conserved
PVX_092730	Cello2GO	Prediction	60S ribosomal protein L28, putative
PVX_097860	Cello2GO	Prediction	60S ribosomal subunit protein L24, putative
PVX_115235	Cello2GO	Prediction	glycine cleavage system T protein, putative
PVX_080170	TargetP	Prediction	ribosomal large subunit pseudouridylate synthase, putative
PVX_085990	TargetP	Prediction	hypothetical protein, conserved
PVX_080525	TargetP	Prediction	aspartate--tRNA ligase, putative
PVX_089590	TargetP	Prediction	hypothetical protein, conserved
PVX_082870	TargetP	Prediction	hypothetical protein
PVX_000600	Mitoprot II	Prediction	cysteine desulfurase, putative
PVX_001900	Mitoprot II	Prediction	dihydrolipoamide acetyltransferase, putative
PVX_002745	Mitoprot II	Prediction	palmitoyltransferase, putative
PVX_082590	Mitoprot II	Prediction	ubiquitin-activating enzyme, putative
PVX_090140	Mitoprot II	Prediction	steroid dehydrogenase, putative
PVX_095120	Mitoprot II	Prediction	diacylglycerol O-acyltransferase, putative
PVX_097970	Mitoprot II	Prediction	hypothetical protein, conserved
PVX_099135	Mitoprot II	Prediction	phospholipid or glycerol acyltransferase, putative
PVX_099590	Mitoprot II	Prediction	lipoate-protein ligase 2, putative
PVX_100800	Mitoprot II	Prediction	SUMO-activating enzyme subunit 2, putative
PVX_113465	Mitoprot II	Prediction	long chain polyunsaturated fatty acid elongation enzyme, putative
PVX_114410	Mitoprot II	Prediction	oxidoreductase, short-chain dehydrogenase family, putative
PVX_088935	PlasmoDB	Prediction	mitochondrial inner membrane protein OXA1, putative
PVX_000870	PlasmoDB	Prediction	mitochondrial carrier protein, putative
PVX_082780	PlasmoDB	Prediction	mitochondrial intermediate peptidase, putative
PVX_123425	MitoFate	Prediction	hypothetical protein, conserved
PVX_002675	MitoFate	Prediction	AP-2 complex subunit sigma, putative
PVX_100850	MitoFate	Prediction	COPI associated protein, putative
PVX_101420	MitoFate	Prediction	AP-3 complex subunit sigma, putative
PVX_087715	MitoFate	Prediction	hypothetical protein, conserved
PVX_119600	MitoFate	Prediction	hypothetical protein, conserved
PVX_091885	MitoFate	Prediction	DNA-dependent RNA polymerase, putative
PVX_122810	MitoFate	Prediction	hypothetical protein, conserved
PVX_082625	MitoFate	Prediction	hypothetical protein, conserved
PVX_119340	MitoFate	Prediction	hypothetical protein, conserved
PVX_003975	MitoFate	Prediction	hypothetical protein, conserved
PVX_123995	MitoFate	Prediction	hypothetical protein, conserved
PVX_118380	MitoFate	Prediction	GTP-binding protein, putative
PVX_122580	MitoFate	Prediction	hypothetical protein, conserved
PVX_094585	MitoFate	Prediction	hypothetical protein, conserved
PVX_123930	MitoFate	Prediction	hypothetical protein, conserved
PVX_122905	MitoFate	Prediction	hypothetical protein, conserved
PVX_092300	MitoFate	Prediction	hypothetical protein, conserved
PVX_089550	MitoFate	Prediction	hypothetical protein, conserved
PVX_124040	MitoFate	Prediction	hypothetical protein, conserved
PVX_079945	MitoFate	Prediction	hypothetical protein, conserved
PVX_080155	MitoFate	Prediction	hypothetical protein, conserved
PVX_122655	MitoFate	Prediction	hypothetical protein, conserved
PVX_083585	MitoFate	Prediction	variable surface protein Vir18-related
PVX_079755	MitoFate	Prediction	phosphoenolpyruvate/phosphate translocator, putative
PVX_088040	MitoFate	Prediction	hypothetical protein, conserved
PVX_086160	MitoFate	Prediction	COBW domain-containing protein 1, putative
PVX_016640	MitoFate	Prediction	unspecified product
PVX_089340	MitoFate	Prediction	hypothetical protein, conserved
PVX_116940	MitoFate	Prediction	hypothetical protein, conserved
PVX_003670	MitoFate	Prediction	3'-5' exonuclease domain containing protein
PVX_097640	MitoFate	Prediction	hypothetical protein, conserved
PVX_110985	MitoFate	Prediction	hypothetical protein, conserved
PVX_002810	MitoFate	Prediction	hypothetical protein, conserved
PVX_003875	MitoFate	Prediction	hypothetical protein
PVX_123420	MitoFate	Prediction	hypothetical protein, conserved
PVX_096365	MitoFate	Prediction	hypothetical protein
PVX_114200	MitoFate	Prediction	hypothetical protein, conserved
PVX_087845	MitoFate	Prediction	hypothetical protein, conserved
PVX_123955	MitoFate	Prediction	hypothetical protein, conserved
PVX_114370	MitoFate	Prediction	DNA polymerase 1, putative
PVX_116894	MitoFate	Prediction	conserved Plasmodium protein, unknown function
PVX_101155	MitoFate	Prediction	hypothetical protein, conserved
PVX_099965	MitoFate	Prediction	hypothetical protein, conserved
PVX_100925	MitoFate	Prediction	DNA gyrase subunit B, putative
PVX_099120	MitoFate	Prediction	arginine--tRNA ligase, putative
PVX_099625	MitoFate	Prediction	hypothetical protein, conserved
PVX_083010	MitoFate	Prediction	hypothetical protein, conserved
PVX_094515	MitoFate	Prediction	hypothetical protein, conserved
PVX_084125	MitoFate	Prediction	ATP dependent RNA helicase, putative
PVX_119770	MitoFate	Prediction	hypothetical protein, conserved
PVX_001805	MitoFate	Prediction	hypothetical protein, conserved
PVX_089955	MitoFate	Prediction	hypothetical protein, conserved
PVX_111125	MitoFate	Prediction	ribosome maturation factor RimM, putative
PVX_123250	MitoFate	Prediction	aquaporin, putative
PVX_081610	MitoFate	Prediction	aspartate--tRNA ligase, putative
PVX_090205	MitoFate	Prediction	hypothetical protein, conserved
PVX_119695	MitoFate	Prediction	hypothetical protein, conserved
PVX_096390	MitoFate	Prediction	hypothetical protein, conserved
PVX_100975	MitoFate	Prediction	hypothetical protein, conserved
PVX_080490	MitoFate	Prediction	rhomboid protease ROM9, putative
PVX_124200	MitoFate	Prediction	hypothetical protein, conserved
PVX_095105	MitoFate	Prediction	iron-sulfur assembly protein, putative
PVX_114890	MitoFate	Prediction	rhomboid protease ROM7, putative
PVX_089040	MitoFate	Prediction	dehydrodolichyl diphosphate synthetase, putative
PVX_115045	MitoFate	Prediction	cytochrome c oxidase subunit 2a, putative
PVX_001905	MitoFate	Prediction	ADP-ribosylation factor, putative
PVX_111335	MitoFate	Prediction	centrin-3, putative
PVX_092530	MitoFate	Prediction	hypothetical protein, conserved
PVX_117365	MitoFate	Prediction	hypothetical protein
PVX_122500	MitoFate	Prediction	hypothetical protein, conserved
PVX_117062	MitoFate	Prediction	conserved Plasmodium protein, unknown function
PVX_003865	MitoFate	Prediction	hypothetical protein, conserved
PVX_000680	MitoFate	Prediction	RNA helicase, putative
PVX_002975	MitoFate	Prediction	hypothetical protein, conserved
PVX_124065	MitoFate	Prediction	hypothetical protein, conserved
PVX_122300	MitoFate	Prediction	HORMA domain protein, putative
PVX_117360	MitoFate	Prediction	valine--tRNA ligase, putative
PVX_082435	MitoFate	Prediction	hypothetical protein, conserved
PVX_110890	MitoFate	Prediction	hypothetical protein, conserved
PVX_085345	MitoFate	Prediction	hypothetical protein
PVX_117485	MitoFate	Prediction	hypothetical protein, conserved
PVX_001755	MitoFate	Prediction	hypothetical protein, conserved
PVX_088950	MitoFate	Prediction	hypothetical protein, conserved
PVX_088095	MitoFate	Prediction	hypothetical protein, conserved
PVX_116845	MitoFate	Prediction	DNA-directed RNA polymerase, alpha subunit, putative
PVX_118315	MitoFate	Prediction	poly(A)-specific ribonuclease PARN, putative
PVX_123720	MitoFate	Prediction	FbpA domain protein, putative
PVX_118230	MitoFate	Prediction	RNA helicase, putative
PVX_123380	MitoFate	Prediction	proline--tRNA ligase, putative
PVX_091795	MitoFate	Prediction	hypothetical protein, conserved
PVX_080645	MitoFate	Prediction	hypothetical protein, conserved
PVX_099505	MitoFate	Prediction	hypothetical protein, conserved
PVX_001880	MitoFate	Prediction	S-adenosyl-L-methionine-dependent methyltransferase, putative
PVX_094800	MitoFate	Prediction	hypothetical protein, conserved
PVX_117870	MitoFate	Prediction	aminomethyl transferase domain containing protein
PVX_000980	MitoFate	Prediction	Plasmodium yoelii blood stage membrane protein ag-1, putative
PVX_113340	MitoFate	Prediction	cation/H+ antiporter, putative
PVX_114560	MitoFate	Prediction	DNAJ domain protein, putative
PVX_089135	MitoFate	Prediction	hypothetical protein, conserved
PVX_081495	MitoFate	Prediction	hypothetical protein, conserved
PVX_087042	MitoFate	Prediction	conserved Plasmodium protein, unknown function
PVX_089920	MitoFate	Prediction	prohibitin-like protein, putative
PVX_088010	Ortholog	Prediction/Experimental	lysophospholipase, putative
PVX_080290	Cello2GO,TargetP	Prediction	50S ribosomal subunit protein L14, putative
PVX_114235	Cello2GO,TargetP	Prediction	hypothetical protein, conserved
PVX_100905	Cello2GO,TargetP	Prediction	50S ribosomal protein L23, putative
PVX_100575	Cello2GO,TargetP	Prediction	hypothetical protein, conserved
PVX_082760	Cello2GO,TargetP	Prediction	hypothetical protein, conserved
PVX_110930	Cello2GO,TargetP	Prediction	hypothetical protein, conserved
PVX_117192	Cello2GO,TargetP	Prediction	conserved Plasmodium protein, unknown function
PVX_084275	Cello2GO,TargetP	Prediction	hypothetical protein, conserved
PVX_083390	Cello2GO,TargetP	Prediction	hypothetical protein, conserved
PVX_113400	Cello2GO,TargetP	Prediction	glyoxalase I, putative
PVX_001855	Cello2GO, Mitoprot II	Prediction	tRNA methyltransferase, putative
PVX_114420	Cello2GO, Mitoprot II	Prediction	3-oxoacyl-[acyl-carrier-protein] synthase i/ii, putative
PVX_123305	Cello2GO, Mitoprot II	Prediction	histone acetyltransferase subunit NuA4, putative
PVX_122730	Cello2GO, Mitoprot II	Prediction	glycerol-3-phosphate 1-O-acyltransferase, putative
PVX_113350	Cello2GO, Mitoprot II	Prediction	phenylalanine--tRNA ligase, putative
PVX_089180	Cello2GO, Mitoprot II	Prediction	lipoate-protein ligase B, putative
PVX_082895	Cello2GO, PlasmoDB	Prediction	60S ribosomal protein, mitochondrial precursor, putative
PVX_096125	Cello2GO, PlasmoDB	Prediction	mitochondrial import inner membrane translocase subunit TIM14, putative
PVX_113375	Cello2GO, PlasmoDB	Prediction	mitochondrial ribosomal protein L41, putative
PVX_100555	Cello2GO, PlasmoDB	Prediction	dihydrolipoyl dehydrogenase, mitochondrial, putative
PVX_094720	Cello2GO, PlasmoDB	Prediction	ribosomal protein L43, mitochondrial, putative
PVX_123215	Cello2GO, PlasmoDB	Prediction	mitochondrial carrier protein, putative
PVX_092810	Cello2GO, PlasmoDB	Prediction	mitochondrial large subunit ribosomal protein, putative
PVX_088175	Cello2GO, MitoFate	Prediction	hypothetical protein, conserved
PVX_114440	Cello2GO, MitoFate	Prediction	hypothetical protein, conserved
PVX_003955	Cello2GO, MitoFate	Prediction	60S ribosomal protein L37a, putative
PVX_082970	Cello2GO, MitoFate	Prediction	60S ribosomal protein L18, putative
PVX_002825	Cello2GO, MitoFate	Prediction	50S ribosomal protein L13, putative
PVX_079705	Cello2GO, MitoFate	Prediction	30S ribosomal protein S16-related, putative
PVX_100930	Cello2GO, MitoFate	Prediction	hydroxyethylthiazole kinase, putative
PVX_111110	Cello2GO, MitoFate	Prediction	hypothetical protein, conserved
PVX_044190	Cello2GO, MitoFate	Prediction	unspecified product
PVX_089800	Cello2GO, MitoFate	Prediction	RAD protein (Pv-fam-e)
PVX_122830	Cello2GO, MitoFate	Prediction	big signal peptidase, putative
PVX_099025	Cello2GO, MitoFate	Prediction	GTP-binding protein, putative
PVX_118155	Cello2GO, MitoFate	Prediction	heme detoxification protein, putative
PVX_080175	Cello2GO, MitoFate	Prediction	hypothetical protein, conserved
PVX_002680	Cello2GO, MitoFate	Prediction	hypothetical protein, conserved
PVX_097760	Cello2GO, MitoFate	Prediction	60S ribosomal protein L31, putative
PVX_115270	Cello2GO, MitoFate	Prediction	hypothetical protein, conserved
PVX_099420	Cello2GO, MitoFate	Prediction	co-chaperone Hsc20, putative
PVX_080450	Cello2GO, MitoFate	Prediction	NLI interacting factor-like phosphatase, putative
PVX_113890	Cello2GO, MitoFate	Prediction	enoyl-acyl carrier protein reductase
PVX_094825	Cello2GO, MitoFate	Prediction	hypothetical protein, conserved
PVX_098040	Cello2GO, MitoFate	Prediction	asparagine--tRNA ligase, putative
PVX_117260	Cello2GO, MitoFate	Prediction	hypothetical protein, conserved
PVX_124030	Cello2GO, MitoFate	Prediction	hypothetical protein, conserved
PVX_091800	Cello2GO, MitoFate	Prediction	hypothetical protein, conserved
PVX_113415	Cello2GO, MitoFate	Prediction	50S ribosomal protein L24, putative
PVX_092465	Cello2GO, MitoFate	Prediction	30S ribosomal protein S9, putative
PVX_101460	Cello2GO, MitoFate	Prediction	hypothetical protein, conserved
PVX_122095	Cello2GO, MitoFate	Prediction	transcription factor with AP2 domain(s), putative
PVX_116905	Cello2GO, MitoFate	Prediction	hypothetical protein, conserved
PVX_122200	Cello2GO, MitoFate	Prediction	DEAD box helicase, putative
PVX_099755	Cello2GO, MitoFate	Prediction	hypothetical protein
PVX_084450	Cello2GO, MitoFate	Prediction	hypothetical protein, conserved
PVX_122310	Cello2GO, MitoFate	Prediction	ribosomal RNA large subunit methyltransferase J, putative
PVX_083405	Cello2GO, MitoFate	Prediction	small nuclear ribonucleoprotein E, putative
PVX_117840	Cello2GO, MitoFate	Prediction	hypothetical protein, conserved
PVX_099805	Cello2GO, MitoFate	Prediction	fumarate hydratase, putative
PVX_098640	Cello2GO, MitoFate	Prediction	60S ribosomal protein L32, putative
PVX_122985	Cello2GO, MitoFate	Prediction	GTP-binding protein TypA, putative
PVX_089835	Cello2GO, MitoFate	Prediction	RAD protein (Pv-fam-e)
PVX_092490	Cello2GO, MitoFate	Prediction	30S ribosomal protein S14, putative
PVX_002920	Cello2GO, MitoFate	Prediction	50S ribosomal protein L7/L12, putative
PVX_083015	Cello2GO, MitoFate	Prediction	hsp70 interacting protein, putative
PVX_094247	Cello2GO, MitoFate	Prediction	Plasmodium exported protein, unknown function
PVX_099495	Cello2GO, MitoFate	Prediction	hypothetical protein, conserved
PVX_002670	Cello2GO, MitoFate	Prediction	hypothetical protein, conserved
PVX_095435	Cello2GO, MitoFate	Prediction	microneme associated antigen, putative
PVX_122487	Cello2GO, MitoFate	Prediction	peptidyl-prolyl cis-trans isomerase, putative
PVX_117635	Cello2GO, MitoFate	Prediction	hypothetical protein, conserved
PVX_092390	Cello2GO, MitoFate	Prediction	hypothetical protein, conserved
PVX_081425	Cello2GO, MitoFate	Prediction	2-C-methyl-D-erythritol 4-phosphate cytidylyltransferase, putative
PVX_081370	Cello2GO, MitoFate	Prediction	hypothetical protein, conserved
PVX_101330	Cello2GO, MitoFate	Prediction	hypothetical protein, conserved
PVX_000950	Cello2GO, MitoFate	Prediction	hypothetical protein, conserved
PVX_099830	Cello2GO, MitoFate	Prediction	cytochrome c oxidase subunit 5B, putative
PVX_101035	Cello2GO, MitoFate	Prediction	40S ribosomal protein S17, putative
PVX_099085	Cello2GO, MitoFate	Prediction	hypothetical protein, conserved
PVX_094490	Cello2GO, MitoFate	Prediction	hypothetical protein, conserved
PVX_123880	Cello2GO, MitoFate	Prediction	hypothetical protein, conserved
PVX_117775	Cello2GO, MitoFate	Prediction	tRNA intron endonuclease, putative
PVX_119705	Cello2GO, MitoFate	Prediction	hypothetical protein, conserved
PVX_094655	Cello2GO, MitoFate	Prediction	RAD protein (Pv-fam-e)
PVX_088820	Cello2GO, MitoFate	Prediction	tryptophan-rich antigen (Pv-fam-a)
PVX_002580	Cello2GO, MitoFate	Prediction	pseudouridine synthetase, putative
PVX_094695	Cello2GO, MitoFate	Prediction	protein phosphatase 2C, putative
PVX_002725	Cello2GO, MitoFate	Prediction	hypothetical protein, conserved
PVX_098847	Cello2GO, MitoFate	Prediction	conserved Plasmodium membrane protein, unknown function
PVX_092330	Cello2GO, MitoFate	Prediction	hypothetical protein, conserved
PVX_080225	Cello2GO, MitoFate	Prediction	hypothetical protein, conserved
PVX_081415	Cello2GO, MitoFate	Prediction	hypothetical protein, conserved
PVX_111485	Cello2GO, MitoFate	Prediction	hypothetical protein, conserved
PVX_113650	Cello2GO, MitoFate	Prediction	50S ribosomal protein L19, putative
PVX_081525	Cello2GO, MitoFate	Prediction	hypothetical protein, conserved
PVX_119425	Cello2GO, MitoFate	Prediction	hypothetical protein, conserved
PVX_097870	Cello2GO, MitoFate	Prediction	hypothetical protein, conserved
PVX_119420	Cello2GO, MitoFate	Prediction	hypothetical protein, conserved
PVX_123525	Cello2GO, MitoFate	Prediction	hypothetical protein, conserved
PVX_113430	Cello2GO, MitoFate	Prediction	hypothetical protein, conserved
PVX_084990	Cello2GO, MitoFate	Prediction	50S ribosomal protein L17, putative
PVX_087975	Cello2GO, MitoFate	Prediction	cloroquine resistance associated protein Cg3, putative
PVX_099195	Cello2GO, MitoFate	Prediction	hypothetical protein, conserved
PVX_084295	Cello2GO, MitoFate	Prediction	hypothetical protein, conserved
PVX_002595	Cello2GO, MitoFate	Prediction	hypothetical protein, conserved
PVX_083175	Cello2GO, MitoFate	Prediction	ubiquitin-conjugating enzyme E2, putative
PVX_117940	Cello2GO, MitoFate	Prediction	hypothetical protein, conserved
PVX_091875	Cello2GO, MitoFate	Prediction	hypothetical protein, conserved
PVX_084740	Cello2GO, MitoFate	Prediction	hypothetical protein, conserved
PVX_099630	Cello2GO, MitoFate	Prediction	thiamine pyrophosphokinase, putative
PVX_111480	Cello2GO, MitoFate	Prediction	RAP protein, putative
PVX_101220	Cello2GO, MitoFate	Prediction	hypothetical protein, conserved
PVX_114390	Cello2GO,Ortholog	Prediction/Experimental	hypothetical protein, conserved
PVX_122745	Cello2GO,Ortholog	Prediction/Experimental	hypothetical protein, conserved
PVX_094835	Cello2GO,Ortholog	Prediction/Experimental	ubiquinol-cytochrome c reductase complex subunit, putative
PVX_088985	Cello2GO,Ortholog	Prediction/Experimental	plastid 50S ribosomal protein L21, putative
PVX_123180	Cello2GO,Ortholog	Prediction/Experimental	hypothetical protein, conserved
PVX_087075	Cello2GO,Ortholog	Prediction/Experimental	30S ribosomal protein S6, putative
PVX_081720	Cello2GO,Ortholog	Prediction/Experimental	hypothetical protein, conserved
PVX_082890	Cello2GO,Ortholog	Prediction/Experimental	hypothetical protein, conserved
PVX_002867	Cello2GO,Ortholog	Prediction/Experimental	conserved Plasmodium protein, unknown function
PVX_092755	Cello2GO,Ortholog	Prediction/Experimental	alpha/beta hydrolase, putative
PVX_098695	TargetP,MitoFate	Prediction	hypothetical protein, conserved
PVX_114300	TargetP,MitoFate	Prediction	ATP-dependent DEAD box helicase, putative
PVX_123725	TargetP,MitoFate	Prediction	hypothetical protein, conserved
PVX_002645	TargetP,MitoFate	Prediction	hypothetical protein, conserved
PVX_117505	TargetP,MitoFate	Prediction	GTP-binding protein, putative
PVX_099090	TargetP,MitoFate	Prediction	hypothetical protein, conserved
PVX_123710	TargetP,MitoFate	Prediction	hypothetical protein, conserved
PVX_115040	TargetP,MitoFate	Prediction	iron-sulfur assembly protein, putative
PVX_084665	TargetP,MitoFate	Prediction	hypothetical protein, conserved
PVX_091320	TargetP,MitoFate	Prediction	hypothetical protein, conserved
PVX_083095	TargetP,MitoFate	Prediction	aminomethyl transferase, putative
PVX_084702	TargetP,MitoFate	Prediction	ATP-dependent Clp protease proteolytic subunit, putative
PVX_087802	TargetP,MitoFate	Prediction	hypothetical protein, conserved
PVX_002965	TargetP,MitoFate	Prediction	ubiquinol-cytochrome-c reductase complex assembly factor 1, putative
PVX_092250	TargetP,MitoFate	Prediction	glycine cleavage system H protein, putative
PVX_000545	TargetP,MitoFate	Prediction	serine--tRNA ligase, putative
PVX_123307	TargetP,MitoFate	Prediction	conserved Plasmodium protein, unknown function
PVX_100720	TargetP,MitoFate	Prediction	tetQ family GTPase, putative
PVX_084785	TargetP,MitoFate	Prediction	cytochrome c oxidase assembly protein, putative
PVX_099240	TargetP,MitoFate	Prediction	hypothetical protein, conserved
PVX_081505	TargetP,MitoFate	Prediction	hypothetical protein, conserved
PVX_082575	TargetP,MitoFate	Prediction	isoleucine--tRNA ligase, putative
PVX_002685	TargetP,MitoFate	Prediction	ATP synthase alpha chain, putative
PVX_119812	TargetP,MitoFate	Prediction	DER1-like protein, putative
PVX_096090	TargetP,MitoFate	Prediction	exonuclease I, putative
PVX_002935	TargetP,MitoFate	Prediction	hypothetical protein, conserved
PVX_089400	TargetP,MitoFate	Prediction	hypothetical protein, conserved
PVX_124025	TargetP,MitoFate	Prediction	RNA pseudouridylate synthase, putative
PVX_099690	TargetP,MitoFate	Prediction	thioredoxin-like protein 2, putative
PVX_087705	TargetP,MitoFate	Prediction	hypothetical protein, conserved
PVX_080445	TargetP,MitoFate	Prediction	RAP protein, putative
PVX_122850	Mitoprot ,MitoFate	Prediction	dihydrolipoyllysine-residue succinyltransferase component of 2-oxoglutarate dehydrogenase complex, putative
PVX_122460	PlasmoDB,MitoFate	Prediction	2-oxoisovalerate dehydrogenase subunit alpha, mitochondrial, putative
PVX_100550	PlasmoDB,MitoFate	Prediction	chaperonin CPN60, mitochondrial precursor, putative
PVX_087835	PlasmoDB,MitoFate	Prediction	ATP synthase lipid-binding protein, mitochondrial precursor, putative
PVX_111400	Cello2GO, TargetP, MitoFate	Prediction	hypothetical protein, conserved
PVX_124160	Cello2GO, TargetP, MitoFate	Prediction	ATP-dependent protease subunit ClpQ, putative
PVX_095000	Cello2GO, TargetP, MitoFate	Prediction	heat shock protein 60, putative
PVX_085465	Cello2GO, TargetP, MitoFate	Prediction	hypothetical protein, conserved
PVX_113580	Cello2GO, TargetP, MitoFate	Prediction	hypothetical protein, conserved
PVX_117410	Cello2GO, TargetP, MitoFate	Prediction	30S ribosomal protein S10, putative
PVX_111285	Cello2GO, TargetP, MitoFate	Prediction	hypothetical protein, conserved
PVX_113705	Cello2GO, TargetP, MitoFate	Prediction	hypothetical protein, conserved
PVX_080395	Cello2GO, TargetP, MitoFate	Prediction	hypothetical protein, conserved
PVX_111005	Cello2GO, TargetP, MitoFate	Prediction	flavoprotein subunit of succinate dehydrogenase, putative
PVX_119555	Cello2GO, TargetP, MitoFate	Prediction	hypothetical protein, conserved
PVX_121990	Cello2GO, TargetP, MitoFate	Prediction	hypothetical protein, conserved
PVX_003970	Cello2GO, TargetP, MitoFate	Prediction	50S ribosomal protein L33, putative
PVX_092970	Cello2GO, TargetP, MitoFate	Prediction	hypothetical protein, conserved
PVX_086995	Cello2GO, TargetP, MitoFate	Prediction	transcription factor with AP2 domain(s), putative
PVX_099355	Cello2GO, TargetP, MitoFate	Prediction	tRNA-dihydrouridine synthase A, putative
PVX_091225	Cello2GO, TargetP, MitoFate	Prediction	acylphosphatase, putative
PVX_083230	Cello2GO, TargetP, MitoFate	Prediction	hypothetical protein, conserved
PVX_123870	Cello2GO, TargetP, MitoFate	Prediction	hypothetical protein, conserved
PVX_081530	Cello2GO, TargetP, MitoFate	Prediction	hypothetical protein, conserved
PVX_111425	Cello2GO, TargetP, MitoFate	Prediction	hypothetical protein
PVX_113695	Cello2GO, TargetP, MitoFate	Prediction	transcription factor with AP2 domain(s), putative
PVX_122445	Cello2GO, TargetP, MitoFate	Prediction	hypothetical protein, conserved
PVX_095335	Cello2GO, TargetP, MitoFate	Prediction	hypothetical protein, conserved
PVX_122320	Cello2GO, TargetP, MitoFate	Prediction	hypothetical protein, conserved
PVX_114130	Cello2GO, TargetP, MitoFate	Prediction	hypothetical protein, conserved
PVX_117755	Cello2GO, TargetP, MitoFate	Prediction	nifU protein, putative
PVX_122325	Cello2GO, TargetP, MitoFate	Prediction	hypothetical protein, conserved
PVX_000535	Cello2GO, TargetP, MitoFate	Prediction	thioredoxin, putative
PVX_084605	Cello2GO, TargetP, MitoFate	Prediction	hypothetical protein, conserved
PVX_119350	Cello2GO, TargetP, MitoFate	Prediction	1-cys-glutaredoxin-like protein-1, putative
PVX_114030	Cello2GO, TargetP, MitoFate	Prediction	hypothetical protein, conserved
PVX_119813	Cello2GO, TargetP, MitoFate	Prediction	hypothetical protein, conserved
PVX_111075	Cello2GO, TargetP, MitoFate	Prediction	hypothetical protein, conserved
PVX_100590	Cello2GO, TargetP, MitoFate	Prediction	hypothetical protein, conserved
PVX_123435	Cello2GO, TargetP, MitoFate	Prediction	thioredoxin peroxidase 2, putative
PVX_085660	Cello2GO, TargetP, MitoFate	Prediction	dimethyladenosine transferase, putative
PVX_117750	Cello2GO, TargetP, MitoFate	Prediction	ribosomal protein S11, putative
PVX_122535	Cello2GO, TargetP, MitoFate	Prediction	hypothetical protein, conserved
PVX_092150	Cello2GO, TargetP, MitoFate	Prediction	hypothetical protein, conserved
PVX_101362	Cello2GO, TargetP, MitoFate	Prediction	cutA, putative
PVX_085055	Cello2GO, TargetP, MitoFate	Prediction	ribosomal protein L15, putative
PVX_124055	Cello2GO, TargetP, MitoFate	Prediction	hypothetical protein, conserved
PVX_085265	Cello2GO, TargetP, MitoFate	Prediction	enoyl-CoA hydratase, putative
PVX_084315	Cello2GO, TargetP, MitoFate	Prediction	glyoxalase II, putative
PVX_087015	Cello2GO, TargetP, MitoFate	Prediction	histidine--tRNA ligase, putative
PVX_090045	Cello2GO, TargetP, MitoFate	Prediction	hypothetical protein, conserved
PVX_100600	Cello2GO, TargetP, MitoFate	Prediction	elongation factor G, putative
PVX_084430	Cello2GO, TargetP, MitoFate	Prediction	hypothetical protein, conserved
PVX_094355	Cello2GO, TargetP, MitoFate	Prediction	conserved Plasmodium protein, unknown function
PVX_091360	Cello2GO, TargetP, MitoFate	Prediction	hypothetical protein, conserved
PVX_119450	Cello2GO, TargetP, MitoFate	Prediction	hypothetical protein, conserved
PVX_089635	Cello2GO, TargetP, MitoFate	Prediction	phosphoglucomutase-2, putative
PVX_117215	Cello2GO, TargetP, MitoFate	Prediction	ATP-dependent zinc metalloprotease FTSH, putative
PVX_084960	Cello2GO, Mitoprot II, MitoFate	Prediction	ATP-specific succinyl-CoA synthetase beta subunit, putative
PVX_100545	Cello2GO, Mitoprot II, MitoFate	Prediction	phenylalanine--tRNA ligase, putative
PVX_122380	Cello2GO, Mitoprot II, MitoFate	Prediction	protein ISD11, putative
PVX_091890	Cello2GO, PlasmoDB, MitoFate	Prediction	mitochondrial import inner membrane translocase subunit TIM44, putative
PVX_084519	Cello2GO, PlasmoDB, MitoFate	Prediction	ATP synthase mitochondrial F1 complex assembly factor 1, putative
PVX_081650	Cello2GO, PlasmoDB, MitoFate	Prediction	mitochondrial import inner membrane translocase subunit TIM50, putative
PVX_081245	Cello2GO, MitoFate, Ortholog	Prediction/Experimental	hypothetical protein, conserved
PVX_083160	Cello2GO, MitoFate, Ortholog	Prediction/Experimental	rhomboid protease ROM6, putative
PVX_100950	Cello2GO, MitoFate, Ortholog	Prediction/Experimental	3-hydroxyisobutyryl-coenzyme A hydrolase, putative
PVX_081715	Cello2GO, MitoFate, Ortholog	Prediction/Experimental	hypothetical protein, conserved
PVX_002870	Cello2GO, MitoFate, Ortholog	Prediction/Experimental	hypothetical protein, conserved
PVX_122375	Cello2GO, MitoFate, Ortholog	Prediction/Experimental	30S ribosomal protein S15, putative
PVX_084660	TargetP, Mitoprot II, MitoFate	Prediction	succinyl-CoA ligase, putative
PVX_117935	TargetP, Mitoprot II, MitoFate	Prediction	acetyl-CoA acetyltransferase, putative
PVX_087035	TargetP, PlasmoDB, MitoFate	Prediction	mitochondrial-processing peptidase subunit beta, putative
PVX_084795	TargetP, PlasmoDB, MitoFate	Prediction	mitochondrial acidic protein MAM33, putative
PVX_087085	TargetP, MitoFate, Ortholog	Prediction/Experimental	peptide release factor, putative
PVX_081350	TargetP, MitoFate, Ortholog	Prediction/Experimental	hypothetical protein, conserved
PVX_119310	Cello2GO, TargetP, Mitoprot II, MitoFate	Prediction	lipoamide acyltransferase component of branched-chain alpha-keto acid dehydrogenase complex, putative
PVX_123415	Cello2GO, TargetP, Mitoprot II, MitoFate	Prediction	adrenodoxin-type ferredoxin, putative
PVX_122330	Cello2GO, TargetP, PlasmoDB, MitoFate	Prediction	ATP synthase delta chain, mitochondrial, putative
PVX_091850	Cello2GO, TargetP, PlasmoDB, MitoFate	Prediction	GrpE protein homolog, mitochondrial, putative
PVX_083185	Cello2GO, TargetP, PlasmoDB, MitoFate	Prediction	isocitrate dehydrogenase [NADP], mitochondrial, putative
PVX_091650	Cello2GO, TargetP, PlasmoDB, MitoFate	Prediction	RNA splicing protein MRS2, mitochondrial precursor, putative
PVX_095455	Cello2GO, TargetP, PlasmoDB, MitoFate	Prediction	39s ribosomal protein L47, mitochondrial precursor, putative
PVX_094760	Cello2GO, TargetP, PlasmoDB, MitoFate	Prediction	50S ribosomal protein L22, mitochondrial, putative
PVX_123345	Cello2GO, TargetP, MitoFate, Ortholog	Prediction/Experimental	iron-sulfur subunit of succinate dehydrogenase, putative
PVX_094440	Cello2GO, TargetP, MitoFate, Ortholog	Prediction/Experimental	hypothetical protein, conserved
PVX_101165	Cello2GO, TargetP, MitoFate, Ortholog	Prediction/Experimental	50S ribosomal protein L3, putative
PVX_192290	Cello2GO, TargetP, MitoFate, Ortholog	Prediction/Experimental	unspecified product
PVX_080635	Cello2GO, TargetP, MitoFate, Ortholog	Prediction/Experimental	hypothetical protein, conserved
PVX_082455	Cello2GO, TargetP, MitoFate, Ortholog	Prediction/Experimental	DnaJ domain containing protein
PVX_092585	Cello2GO, TargetP, MitoFate, Ortholog	Prediction/Experimental	adrenodoxin reductase, putative
PVX_087965	Cello2GO, TargetP, MitoFate, Ortholog	Prediction/Experimental	cloroquine resistance associated protein Cg8, putative
PVX_113980	Cello2GO, TargetP, MitoFate, Ortholog	Prediction/Experimental	malate:quinone oxidoreductase, putative
PVX_191290	Cello2GO, TargetP, MitoFate, Ortholog	Prediction/Experimental	unspecified product
PVX_082742	Cello2GO, TargetP, MitoFate, Ortholog	Prediction/Experimental	conserved Plasmodium protein, unknown function
PVX_202290	Cello2GO, TargetP, MitoFate, Ortholog	Prediction/Experimental	unspecified product
PVX_084745	Cello2GO, TargetP, MitoFate, Ortholog	Prediction/Experimental	GTPase Era, putative
PVX_080565	Cello2GO, Mitoprot II, PlasmoDB, MitoFate	Prediction	mitochondrial import inner membrane translocase subunit TIM16, putative
PVX_000800	Cello2GO, Mitoprot II, MitoFate, Ortholog	Prediction/Experimental	tRNA N6-adenosine threonylcarbamoyltransferase, putative
PVX_082385	Cello2GO, Mitoprot II, MitoFate, Ortholog	Prediction/Experimental	NAD-dependent deacetylase, putative
PVX_111455	Cello2GO, Mitoprot II, MitoFate, Ortholog	Prediction/Experimental	glutamine--fructose-6-phosphate aminotransferase [isomerizing], putative
PVX_122395	Cello2GO, PlasmoDB, MitoFate, Ortholog	Prediction/Experimental	ATP synthase subunit gamma, mitochondrial, putative
PVX_113330	Cello2GO, TargetP, PlasmoDB, MitoFate, Ortholog	Prediction/Experimental	dihydroorotate dehydrogenase, mitochondrial precursor, putative
PVX_100735	Cello2GO, TargetP, PlasmoDB, MitoFate, Ortholog	Prediction/Experimental	ATP synthase subunit beta, mitochondrial, putative

### Sheet: Mitochondrial_Transcripts
Genes	Product Description
PVAD80_MIT0001	cytochrome c oxidase subunit 3
PVAD80_MIT0002	cytochrome c oxidase subunit I
PVAD80_MIT0003	cytochrome b
PVAD80_rRNA_1	unspecified product
PVAD80_rRNA_10_1	unspecified product
PVAD80_rRNA_10_2	unspecified product
PVAD80_rRNA_11_1	unspecified product
PVAD80_rRNA_14_1	unspecified product
PVAD80_rRNA_15_1	unspecified product
PVAD80_rRNA_17_1	unspecified product
PVAD80_rRNA_18_1	unspecified product
PVAD80_rRNA_19_1	unspecified product
PVAD80_rRNA_4	unspecified product
PVAD80_rRNA_7	unspecified product
PVAD80_rRNA_9_2	unspecified product
PVAD80_rRNA_LSUF	unspecified product
PVAD80_rRNA_LSUG	unspecified product
PVAD80_rRNA_SSUB	unspecified product
PVAD80_rRNA_SSUF	unspecified product
