## Supplementary material for "Integrative Transcriptomic and Machine Learning Approaches to decipher Mitochondrial Gene Regulation in severe *Plasmodium vivax* Malaria": Supplementary Data-5.xlsx

### Sheet: Sense_Up
ID	Name	Bgd count	Result count	Result gene list	Pct of bgd	Fold enrichment	Odds ratio	P-value	Benjamini	Bonferroni
GO:0006546	glycine catabolic process	4	2	PVX_092250,PVX_117870,	50	48.93	102.19	0.000602249	0.0460721	0.0921441
GO:0009071	serine family amino acid catabolic process	4	2	PVX_092250,PVX_117870,	50	48.93	102.19	0.000602249	0.0460721	0.0921441
GO:0006544	glycine metabolic process	7	2	PVX_092250,PVX_117870,	28.6	27.96	40.84	0.00206738	0.100915	0.316309
GO:0009069	serine family amino acid metabolic process	9	2	PVX_092250,PVX_117870,	22.2	21.75	29.16	0.00349861	0.100915	0.535288
GO:1901606	alpha-amino acid catabolic process	10	2	PVX_092250,PVX_117870,	20	19.57	25.51	0.00434515	0.100915	0.664808
GO:0046395	carboxylic acid catabolic process	11	2	PVX_092250,PVX_117870,	18.2	17.79	22.67	0.00527662	0.100915	0.807323
GO:0009063	cellular amino acid catabolic process	11	2	PVX_092250,PVX_117870,	18.2	17.79	22.67	0.00527662	0.100915	0.807323
GO:0016054	organic acid catabolic process	11	2	PVX_092250,PVX_117870,	18.2	17.79	22.67	0.00527662	0.100915	0.807323
GO:0044282	small molecule catabolic process	14	2	PVX_092250,PVX_117870,	14.3	13.98	16.99	0.00856342	0.133252	1
GO:0072583	clathrin-dependent endocytosis	1	1	PVX_002675,	100	97.87	inf	0.0102178	0.133252	1
GO:0019464	glycine decarboxylation via glycine cleavage system	1	1	PVX_092250,	100	97.87	inf	0.0102178	0.133252	1
GO:0006412	translation	186	6	PVX_079705,PVX_084605,PVX_089650,PVX_113415,PVX_115215,PVX_117410,	3.2	3.16	3.65	0.0104511	0.133252	1
GO:0042357	thiamine diphosphate metabolic process	2	1	PVX_099630,	50	48.93	99.46	0.0203339	0.222221	1
GO:0009229	thiamine diphosphate biosynthetic process	2	1	PVX_099630,	50	48.93	99.46	0.0203339	0.222221	1
GO:0006898	receptor-mediated endocytosis	3	1	PVX_002675,	33.3	32.62	49.72	0.0303493	0.273144	1
GO:0032543	mitochondrial translation	3	1	PVX_094720,	33.3	32.62	49.72	0.0303493	0.273144	1
GO:0140053	mitochondrial gene expression	3	1	PVX_094720,	33.3	32.62	49.72	0.0303493	0.273144	1
GO:1901605	alpha-amino acid metabolic process	30	2	PVX_092250,PVX_117870,	6.7	6.52	7.25	0.0369518	0.29336	1
GO:0006520	cellular amino acid metabolic process	73	3	PVX_092250,PVX_100545,PVX_117870,	4.1	4.02	4.42	0.0374754	0.29336	1
GO:0045892	negative regulation of transcription, DNA-templated	4	1	PVX_118315,	25	24.47	33.14	0.040265	0.29336	1
GO:0006432	phenylalanyl-tRNA aminoacylation	4	1	PVX_100545,	25	24.47	33.14	0.040265	0.29336	1
GO:0006790	sulfur compound metabolic process	33	2	PVX_095105,PVX_099630,	6.1	5.93	6.54	0.0440045	0.300227	1

### Sheet: NATs_Up
ID	Name	Bgd count	Result count	Result gene list	Pct of bgd	Fold enrichment	Odds ratio	P-value	Benjamini	Bonferroni
GO:0006433	prolyl-tRNA aminoacylation	1	1	PVX_123380,	100	247.93	inf	0.00403334	0.1081	0.290401
GO:0019464	glycine decarboxylation via glycine cleavage system	1	1	PVX_092250,	100	247.93	inf	0.00403334	0.1081	0.290401
GO:0042357	thiamine diphosphate metabolic process	2	1	PVX_099630,	50	123.97	264.5	0.0080515	0.1081	0.579708
GO:0009229	thiamine diphosphate biosynthetic process	2	1	PVX_099630,	50	123.97	264.5	0.0080515	0.1081	0.579708
GO:0009071	serine family amino acid catabolic process	4	1	PVX_092250,	25	61.98	88.12	0.0160425	0.1081	1
GO:0006546	glycine catabolic process	4	1	PVX_092250,	25	61.98	88.12	0.0160425	0.1081	1
GO:0016573	histone acetylation	6	1	PVX_123305,	16.7	41.32	52.84	0.0239733	0.1081	1
GO:0042724	thiamine-containing compound biosynthetic process	6	1	PVX_099630,	16.7	41.32	52.84	0.0239733	0.1081	1
GO:0042723	thiamine-containing compound metabolic process	6	1	PVX_099630,	16.7	41.32	52.84	0.0239733	0.1081	1
GO:0006772	thiamine metabolic process	6	1	PVX_099630,	16.7	41.32	52.84	0.0239733	0.1081	1
GO:0006415	translational termination	7	1	PVX_087790,	14.3	35.42	44.02	0.0279163	0.1081	1
GO:0006544	glycine metabolic process	7	1	PVX_092250,	14.3	35.42	44.02	0.0279163	0.1081	1
GO:0018393	internal peptidyl-lysine acetylation	7	1	PVX_123305,	14.3	35.42	44.02	0.0279163	0.1081	1
GO:0034308	primary alcohol metabolic process	7	1	PVX_099630,	14.3	35.42	44.02	0.0279163	0.1081	1
GO:0006475	internal protein amino acid acetylation	7	1	PVX_123305,	14.3	35.42	44.02	0.0279163	0.1081	1
GO:0018394	peptidyl-lysine acetylation	7	1	PVX_123305,	14.3	35.42	44.02	0.0279163	0.1081	1
GO:0006520	cellular amino acid metabolic process	73	2	PVX_092250,PVX_123380,	2.7	6.79	7.87	0.0338359	0.1081	1
GO:0006473	protein acetylation	9	1	PVX_123305,	11.1	27.55	33	0.0357578	0.1081	1
GO:0009069	serine family amino acid metabolic process	9	1	PVX_092250,	11.1	27.55	33	0.0357578	0.1081	1
GO:1901606	alpha-amino acid catabolic process	10	1	PVX_092250,	10	24.79	29.33	0.0396563	0.1081	1
GO:0043624	cellular protein complex disassembly	10	1	PVX_087790,	10	24.79	29.33	0.0396563	0.1081	1
GO:0043543	protein acylation	10	1	PVX_123305,	10	24.79	29.33	0.0396563	0.1081	1
GO:0016054	organic acid catabolic process	11	1	PVX_092250,	9.1	22.54	26.39	0.0435402	0.1081	1
GO:0006766	vitamin metabolic process	11	1	PVX_099630,	9.1	22.54	26.39	0.0435402	0.1081	1
GO:0009063	cellular amino acid catabolic process	11	1	PVX_092250,	9.1	22.54	26.39	0.0435402	0.1081	1
GO:0042364	water-soluble vitamin biosynthetic process	11	1	PVX_099630,	9.1	22.54	26.39	0.0435402	0.1081	1
GO:0006767	water-soluble vitamin metabolic process	11	1	PVX_099630,	9.1	22.54	26.39	0.0435402	0.1081	1
GO:0009110	vitamin biosynthetic process	11	1	PVX_099630,	9.1	22.54	26.39	0.0435402	0.1081	1
GO:0046395	carboxylic acid catabolic process	11	1	PVX_092250,	9.1	22.54	26.39	0.0435402	0.1081	1
GO:0032984	protein-containing complex disassembly	12	1	PVX_087790,	8.3	20.66	23.98	0.0474093	0.113782	1

### Sheet: NATs_Dn
ID	Name	Bgd count	Result count	Result gene list	Pct of bgd	Fold enrichment	Odds ratio	P-value	Benjamini	Bonferroni
GO:0046160	heme a metabolic process	1	1	PVX_084785,	100	132.82	inf	0.00752891	0.117024	0.587255
GO:0006784	heme A biosynthetic process	1	1	PVX_084785,	100	132.82	inf	0.00752891	0.117024	0.587255
GO:0019408	dolichol biosynthetic process	1	1	PVX_089040,	100	132.82	inf	0.00752891	0.117024	0.587255
GO:0016094	polyprenol biosynthetic process	1	1	PVX_089040,	100	132.82	inf	0.00752891	0.117024	0.587255
GO:0016093	polyprenol metabolic process	2	1	PVX_089040,	50	66.41	136.67	0.0150031	0.117024	1
GO:0009083	branched-chain amino acid catabolic process	2	1	PVX_122460,	50	66.41	136.67	0.0150031	0.117024	1
GO:0030908	protein splicing	2	1	PVX_090990,	50	66.41	136.67	0.0150031	0.117024	1
GO:0019348	dolichol metabolic process	2	1	PVX_089040,	50	66.41	136.67	0.0150031	0.117024	1
GO:0016539	intein-mediated protein splicing	2	1	PVX_090990,	50	66.41	136.67	0.0150031	0.117024	1
GO:0009081	branched-chain amino acid metabolic process	2	1	PVX_122460,	50	66.41	136.67	0.0150031	0.117024	1
GO:0008535	respiratory chain complex IV assembly	3	1	PVX_084785,	33.3	44.27	68.31	0.0224231	0.150892	1
GO:0031124	mRNA 3'-end processing	4	1	PVX_095300,	25	33.21	45.53	0.0297891	0.150892	1
GO:0006378	mRNA polyadenylation	4	1	PVX_095300,	25	33.21	45.53	0.0297891	0.150892	1
GO:0006432	phenylalanyl-tRNA aminoacylation	4	1	PVX_113350,	25	33.21	45.53	0.0297891	0.150892	1
GO:0043631	RNA polyadenylation	4	1	PVX_095300,	25	33.21	45.53	0.0297891	0.150892	1
GO:0008152	metabolic process	37	2	PVX_119310,PVX_122460,	5.4	7.18	8.04	0.0309521	0.150892	1
GO:0006379	mRNA cleavage	6	1	PVX_095300,	16.7	22.14	27.3	0.0443609	0.173642	1
GO:0017004	cytochrome complex assembly	6	1	PVX_084785,	16.7	22.14	27.3	0.0443609	0.173642	1
GO:0006412	translation	186	4	PVX_082895,PVX_085055,PVX_118585,PVX_123270,	2.2	2.86	3.21	0.0484482	0.173642	1
