## Supplementary material for "Integrative Transcriptomic and Machine Learning Approaches to decipher Mitochondrial Gene Regulation in severe *Plasmodium vivax* Malaria": Supplementary Data-6.xlsx

### Sheet: Sense_Up
ID	Name	Bgd count	Result count	Result gene list	Pct of bgd	Fold enrichment	Odds ratio	P-value	Benjamini	Bonferroni
PWY-6898__PK__MetaCyc	thiamine diphosphate salvage III	1	1	PVX_099630,	100	110.43	inf	0.00905563	0.185643	0.280724
PWY-7803__PK__MetaCyc	tRNA splicing II	4	1	PVX_123735,	25	27.61	42.39	0.035802	0.185643	1
PWY-6907__PK__MetaCyc	thiamine diphosphate biosynthesis III (Staphylococcus)	4	1	PVX_099630,	25	27.61	42.39	0.035802	0.185643	1
PWY-6908__PK__MetaCyc	thiamine diphosphate biosynthesis IV (eukaryotes)	4	1	PVX_099630,	25	27.61	42.39	0.035802	0.185643	1
THISYNARA-PWY__PK__MetaCyc	superpathway of thiamine diphosphate biosynthesis III (eukaryotes)	5	1	PVX_099630,	20	22.09	31.75	0.0445789	0.185643	1

### Sheet: Sense_Dn
ID	Name	Bgd count	Result count	Result gene list	Pct of bgd	Fold enrichment	Odds ratio	P-value	Benjamini	Bonferroni
ec00627__PK__KEGG	Aminobenzoate degradation	11	1	PVX_001675,	9.1	70.27	inf	0.0142303	0.0284605	0.0284605

### Sheet: NATs_Up
ID	Name	Bgd count	Result count	Result gene list	Pct of bgd	Fold enrichment	Odds ratio	P-value	Benjamini	Bonferroni
PWY-6898__PK__MetaCyc	thiamine diphosphate salvage III	1	1	PVX_099630,	100	193.25	inf	0.00517464	0.0561509	0.0569211
PWY-6907__PK__MetaCyc	thiamine diphosphate biosynthesis III (Staphylococcus)	4	1	PVX_099630,	25	48.31	85.11	0.0205781	0.0561509	0.226359
PWY-6908__PK__MetaCyc	thiamine diphosphate biosynthesis IV (eukaryotes)	4	1	PVX_099630,	25	48.31	85.11	0.0205781	0.0561509	0.226359
THISYNARA-PWY__PK__MetaCyc	superpathway of thiamine diphosphate biosynthesis III (eukaryotes)	5	1	PVX_099630,	20	38.65	63.75	0.0256727	0.0561509	0.282399
PWY-7805__PK__MetaCyc	(aminomethyl)phosphonate degradation	7	1	PVX_082525,	14.3	27.61	42.39	0.035802	0.0561509	0.393823
PWY-7356__PK__MetaCyc	thiamine diphosphate salvage IV (yeast)	7	1	PVX_099630,	14.3	27.61	42.39	0.035802	0.0561509	0.393823
PWY-7807__PK__MetaCyc	glyphosate degradation III	7	1	PVX_082525,	14.3	27.61	42.39	0.035802	0.0561509	0.393823
PWY-6308__PK__MetaCyc	L-cysteine biosynthesis II (tRNA-dependent)	8	1	PVX_087790,	12.5	24.16	36.29	0.040837	0.0561509	0.449207

### Sheet: NATs_Dn
ID	Name	Bgd count	Result count	Result gene list	Pct of bgd	Fold enrichment	Odds ratio	P-value	Benjamini	Bonferroni
PWY-5046__PK__MetaCyc	2-oxoisovalerate decarboxylation to isobutanoyl-CoA	10	2	PVX_119310,PVX_122460,	20	30.92	63.33	0.00147707	0.0254027	0.0295414
PYRUVDEHYD-PWY__PK__MetaCyc	pyruvate decarboxylation to acetyl CoA I	13	2	PVX_119310,PVX_122460,	15.4	23.78	45.88	0.00254027	0.0254027	0.0508053
ec00280__PK__KEGG	Valine, leucine and isoleucine degradation	18	2	PVX_119310,PVX_122460,	11.1	17.18	31.33	0.00491799	0.0323415	0.0983599
PWY-5785__PK__MetaCyc	di-<i>trans</i>,poly-<i>cis</i>-undecaprenyl phosphate biosynthesis	1	1	PVX_089040,	100	154.6	inf	0.00646831	0.0323415	0.129366
ec00640__PK__KEGG	Propanoate metabolism	29	2	PVX_119310,PVX_122460,	6.9	10.66	18.3	0.0126778	0.0430103	0.253556
PWY-6383__PK__MetaCyc	mono-<i>trans</i>, poly-<i>cis</i> decaprenyl phosphate biosynthesis	2	1	PVX_089040,	50	77.3	191.75	0.0129031	0.0430103	0.258062
PWY-6129__PK__MetaCyc	dolichol and dolichyl phosphate biosynthesis	3	1	PVX_089040,	33.3	51.53	95.75	0.0193045	0.0495056	0.38609
ec00020__PK__KEGG	Citrate cycle (TCA cycle)	40	2	PVX_119310,PVX_122460,	5	7.73	12.81	0.0236562	0.0495056	0.473124
ec00010__PK__KEGG	Glycolysis / Gluconeogenesis	41	2	PVX_119310,PVX_122460,	4.9	7.54	12.46	0.0248032	0.0495056	0.496065
POLYISOPRENSYN-PWY__PK__MetaCyc	polyisoprenoid biosynthesis (<i>E. coli</i>)	4	1	PVX_089040,	25	38.65	63.75	0.0256727	0.0495056	0.513453
ec00550__PK__KEGG	Peptidoglycan biosynthesis	5	1	PVX_089040,	20	30.92	47.75	0.0320077	0.0495056	0.640154
ec00620__PK__KEGG	Pyruvate metabolism	47	2	PVX_119310,PVX_122460,	4.3	6.58	10.71	0.0321787	0.0495056	0.643573
PWY-5464__PK__MetaCyc	superpathway of cytosolic glycolysis (plants), pyruvate dehydrogenase and TCA cycle	47	2	PVX_119310,PVX_122460,	4.3	6.58	10.71	0.0321787	0.0495056	0.643573
ec00970__PK__KEGG	Aminoacyl-tRNA biosynthesis	57	2	PVX_089895,PVX_113350,	3.5	5.42	8.64	0.0462518	0.066074	0.925036
